# A New Soaking Protocol to Live Stain *C. elegans* with Proteostat Dye Reveals Global Patterns of Stress-Induced Protein Aggregation

**DOI:** 10.64898/2026.09.30.755777

**Authors:** Tarah Krishingner, Sarah R. Fausett

**Author notes:** Department of Biology and Marine Biology, University of North Carolina Wilmington, Wilmington, NC, USA. Corresponding author (SF).

## Abstract

Protein aggregates are a diverse array of intra- and extracellular structures containing misfolded proteins with limited macromolecular movement. Protein aggregation is induced by aging and cellular stress and is a hallmark of neurodegenerative diseases including Huntington’s, Alzheimer’s, and Parkinson’s. Fluorescent tools to visualize global protein aggregation in whole organisms are, therefore, important for screening genes and compounds that may reduce or alter protein aggregation in connection with improved health outcomes. Fluorescent probes that report low fluidity structures in cells, such as molecular rotor dyes, are gaining popularity and overcome certain limitations of targeted markers such as tagged proteins or antibodies. However, permeability has been a key barrier preventing widespread use of such probes in whole organisms, including in *C. elegans*. To achieve visualization of non-specific protein aggregates in whole *C. elegans* nematodes without the need for strain engineering, we have developed a simple soaking protocol. Our protocol overcomes the permeability limitations of the commercially available molecular rotor dye, Proteostat, enabling widespread labeling of protein aggregates in live and post-fixed worms. Here, we present our novel approach and demonstrate quantification of protein aggregates in multiple tissues to detect differences in protein aggregation due to both genotype and treatment effects. We also outline anticipated future applications for this protocol, including its adaptation for other dyes, as well as limitations and special considerations for its use.
