## Supplementary material for "A New Soaking Protocol to Live Stain *C. elegans* with Proteostat Dye Reveals Global Patterns of Stress-Induced Protein Aggregation": Source Data

### Sheet: Fig2D-F
Exp	Strain	Treatment	ID	Count	TotalArea	AverageSize	PercArea	Mean	IntDen
250820	N2	tunicamycin	_001	22	4.049	0.184	0.143	150.172	30.258
250820	N2	tunicamycin	_002	38	10.874	0.286	0.428	158.382	50.884
250820	N2	tunicamycin	_003	66	13.94	0.211	0.843	155.499	36.345
250820	N2	tunicamycin	_004	16	3.413	0.213	0.136	151.949	33.128
250820	N2	tunicamycin	_005	34	5.379	0.158	0.19	158.469	26.986
250820	N2	tunicamycin	_006	89	24.235	0.272	1.072	174.993	50.772
250820	N2	tunicamycin	_007	4	0.636	0.159	0.025	175.958	26.78
250820	N2	tunicamycin	_008	63	18.335	0.291	0.757	167.803	54.064
250820	N2	tunicamycin	_009	70	15.79	0.226	0.608	174.428	40.677
250820	N2	tunicamycin	_010	65	26.838	0.413	1.117	169.03	79.83
250820	N2	vehicle	_001	29	4.916	0.17	0.195	154.887	27.652
250820	N2	vehicle	_002	29	4.569	0.158	0.178	164.855	27.289
250820	N2	vehicle	_003	1	0.058	0.058	0.002	147	8.503
250820	N2	vehicle	_004	8	1.851	0.231	0.073	151.148	36.721
250820	N2	vehicle	_005	22	7.693	0.35	0.272	158.325	60.099
250820	N2	vehicle	_006	2	0.347	0.174	0.014	214.333	37.191
250820	N2	vehicle	_007	8	0.983	0.123	0.043	152.429	19.832
250820	N2	vehicle	_008	6	1.272	0.212	0.045	149.357	32.709

### Sheet: Fig2G-I
Exp	Strain	Treatment	ID	Count	TotalArea	AverageSize	PercArea	Mean	IntDen
250820	N2	tunicamycin	_001	23	6.594	0.287	1.616	140.631	42.752
250820	N2	tunicamycin	_002	27	13.014	0.482	4.188	141.536	72.962
250820	N2	tunicamycin	_003	35	13.13	0.375	3.578	149.462	63.709
250820	N2	tunicamycin	_004	12	4.801	0.4	1.138	139.783	62
250820	N2	tunicamycin	_005	21	9.601	0.457	2.345	149.055	73.063
250820	N2	tunicamycin	_006	35	17.873	0.511	6.759	147.573	82.427
250820	N2	tunicamycin	_007	4	0.405	0.101	0.135	157.25	15.935
250820	N2	tunicamycin	_008	8	4.28	0.535	1.154	158.65	92.299
250820	N2	tunicamycin	_009	26	6.015	0.231	1.449	137.916	35.187
250820	N2	tunicamycin	_010	5	0.868	0.174	0.164	132.55	24.652
250820	N2	vehicle	_001	9	1.735	0.193	0.889	136.781	26.664
250820	N2	vehicle	_002	2	0.521	0.26	0.137	136.5	35.456
250820	N2	vehicle	_003	0	0	0	0	0	0
250820	N2	vehicle	_004	4	0.578	0.145	0.264	144.875	21.068
250820	N2	vehicle	_005	5	0.405	0.081	0.166	140.1	11.545
250820	N2	vehicle	_006	0	0	0	0	0	0
250820	N2	vehicle	_007	6	0.81	0.135	0.259	133.056	18.268
250820	N2	vehicle	_008	0	0	0	0	0	0

### Sheet: Fig3I,L,O
Strain	Treatment	ID	Count	Total Area	Average Size	%Area	Mean	IntDen	Threshold
N2	Hypoxia	_006	17	3.156	0.186	1.575	121.12	27.72	110
N2	Hypoxia	_004	29	7.711	0.266	5.775	135.706	44.675	115
N2	Hypoxia	_007	11	2.863	0.26	1.703	132.477	44.044	115
N2	Hypoxia	_009	31	6.442	0.208	4.473	180.919	41.291	160
N2	Hypoxia	_010	26	2.668	0.103	1.147	169.418	17.713	150
N2	Hypoxia	_001	7	2.147	0.307	1.735	132.851	44.151	115
N2	Hypoxia	_002	3	0.195	0.065	0.105	96.389	6.193	90
N2	Hypoxia	_003	5	0.325	0.065	0.27	110.35	7.444	100
N2	Hypoxia	_005	23	3.644	0.158	2.718	133.543	22.005	120
N2	Hypoxia	_008	38	9.956	0.262	5.352	219.034	59.019	200
N2	Control	_001	6	0.423	0.07	0.387	134.042	9.457	125
N2	Control	_002	3	0.325	0.108	0.217	133.024	14.272	120
N2	Control	_003	0	0	0	0	0	0	115
N2	Control	_004	0	0	0	0	0	0	115
N2	Control	_005	4	0.13	0.033	0.097	123.25	4.01	115
N2	Control	_006	2	0.195	0.098	0.17	133.1	12.868	120
N2	Control	_007	1	0.033	0.033	0.039	146	4.75	140
N2	Control	_008	0	0	0	0	0	0	115
N2	Control	_009	1	0.033	0.033	0.024	117	3.807	115
N2	Control	_010	1	0.033	0.033	0.026	122	3.969	115
N2	Control	_011	5	0.944	0.189	1.007	120.624	24.246	115

### Sheet: Fig3H,K,N
Strain	Treatment	ID	Count	Total Area	Average Size	%Area	Mean	IntDen	Threshold
N2	Hypoxia	_006	34	5.824	0.171	0.269	133.122	24.724	118
N2	Hypoxia	_002	25	2.31	0.092	0.132	104.342	11.501	90
N2	Hypoxia	_003	63	5.987	0.095	0.33	138.378	14.52	118
N2	Hypoxia	_001_0	28	1.171	0.042	0.052	166.494	7.083	156
N2	Hypoxia	_009	120	11.16	0.093	0.562	144.702	14.449	138
N2	Hypoxia	_010	75	7.874	0.105	0.341	163.203	17.462	145
N2	Hypoxia	_007	43	4.034	0.094	0.198	127.557	12.864	118
N2	Hypoxia	_004	71	13.34	0.188	0.693	137.53	29.658	118
N2	Hypoxia	_005_older	46	3.807	0.083	0.174	130.737	11.248	120
N2	Control	_001	19	0.878	0.046	0.041	126.021	5.887	120
N2	Control	_002	26	1.041	0.04	0.042	143.058	5.71	135
N2	Control	_003	1	0.033	0.033	0.002	122	3.969	118
N2	Control	_004	0	0	0	0	0	0	118
N2	Control	_005	23	1.269	0.055	0.059	142.207	8.079	135
N2	Control	_006	33	1.692	0.051	0.076	151.464	7.866	145
N2	Control	_007	37	2.277	0.062	0.09	175.361	10.897	165
N2	Control	_008	0	0	NaN	0	NaN	NaN	118
N2	Control	_009	39	3.416	0.088	0.159	138.64	12.611	128
N2	Control	_010	22	1.594	0.072	0.06	150.348	11.197	138
N2	Control	_011	24	2.245	0.094	0.088	144.208	13.806	138

### Sheet: Fig3G,J,M
Strain	Treatment	ID	Count	Total Area	Average Size	%Area	Mean	IntDen	Threshold
N2	Hypoxia	_008	169	48.055	0.284	1.855	183.535	55.574	168
N2	Hypoxia	_006	93	18.806	0.202	0.767	188.097	40.918	168
N2	Hypoxia	_004	110	24.141	0.219	1.165	190.653	46.088	168
N2	Hypoxia	_001	10	0.846	0.085	0.031	185.293	15.916	168
N2	Hypoxia	_009	96	12.103	0.126	0.522	181.806	24.057	170
N2	Hypoxia	_010	100	13.697	0.137	0.46	181.188	26.623	168
N2	Hypoxia	_005	66	10.834	0.164	0.399	185.353	33.142	164
N2	Hypoxia	_007	9	0.813	0.09	0.039	135.623	12.747	128
N2	Control	_002	77	5.889	0.076	0.219	178.346	13.914	170
N2	Control	_003	0	0	0	0	0	0	168
N2	Control	_004	0	0	0	0	0	0	168
N2	Control	_005	1	0.033	0.033	0.001	196	6.377	168
N2	Control	_006	8	0.358	0.045	0.015	175.146	7.894	168
N2	Control	_007	9	0.521	0.058	0.018	174.574	10.144	168
N2	Control	_008	0	0	0	0	0	0	168
N2	Control	_010	3	0.325	0.108	0.012	180.595	20.432	168
N2	Control	_011	19	0.846	0.045	0.029	175.421	7.805	168

### Sheet: Fig4E
Strain	Treatment	ID	IntDen
N2	tunicamycin	_001	42.752
N2	tunicamycin	_002	72.962
N2	tunicamycin	_003	63.709
N2	tunicamycin	_004	62
N2	tunicamycin	_005	73.063
N2	tunicamycin	_006	82.427
N2	tunicamycin	_007	15.935
N2	tunicamycin	_008	92.299
N2	tunicamycin	_009	35.187
N2	tunicamycin	_010	24.652
N2	vehicle	_001	26.664
N2	vehicle	_002	35.456
N2	vehicle	_003	0
N2	vehicle	_004	21.068
N2	vehicle	_005	11.545
N2	vehicle	_006	0
N2	vehicle	_007	18.268
N2	vehicle	_008	0
VC1099	tunicamycin	_003	4.566
VC1099	tunicamycin	_001	29.705
VC1099	tunicamycin	_004	22.901
VC1099	tunicamycin	_005	27.948
VC1099	tunicamycin	_006	27.503
VC1099	tunicamycin	_007	14.427
VC1099	tunicamycin	_009	17.407
VC1099	tunicamycin	_011	16.486
VC1099	tunicamycin	_002	0
VC1099	tunicamycin	_008	0
VC1099	vehicle	_001	4.474
VC1099	vehicle	_002	24.932
VC1099	vehicle	_003	0
VC1099	vehicle	_004	0
VC1099	vehicle	_005	0
VC1099	vehicle	_006	23.705
VC1099	vehicle	_007	0
VC1099	vehicle	_008	0
VC1099	vehicle	_009	0
VC1099	vehicle	_010	0

### Sheet: Fig5G-H
Strain	Genotype	Treatment	Experiment	ROI	Scale	Threshold	Image	Area	IntDen
RB1098	hsp-12.6(ok1077)	Control	250113	60x60px	17.05x17.05um	120	MAX_RB_Control_tail_010-1.tif	2.421	45.368
RB1098	hsp-12.6(ok1077)	Control	250113	60x60px	17.05x17.05um	120	MAX_RB_Control_tail_009-1.tif	7.829	116.008
RB1098	hsp-12.6(ok1077)	Control	250113	60x60px	17.05x17.05um	120	MAX_RB_Control_tail_008-1.tif	10.25	69.419
RB1098	hsp-12.6(ok1077)	Control	250113	60x60px	17.05x17.05um	120	MAX_RB_Control_tail_007-1.tif	12.348	85.117
RB1098	hsp-12.6(ok1077)	Control	250113	60x60px	17.05x17.05um	120	MAX_RB_Control_tail_006-1.tif	16.222	102.28
RB1098	hsp-12.6(ok1077)	Control	250113	60x60px	17.05x17.05um	120	MAX_RB_Control_tail_005-1.tif	7.022	82.956
RB1098	hsp-12.6(ok1077)	Control	250113	60x60px	17.05x17.05um	120	MAX_RB_Control_tail_004-1.tif	0.242	37.69
RB1098	hsp-12.6(ok1077)	Control	250113	60x60px	17.05x17.05um	120	MAX_RB_Control_tail_003-1.tif	1.211	42.654
RB1098	hsp-12.6(ok1077)	Control	250113	60x60px	17.05x17.05um	120	MAX_RB_Control_tail_002-1.tif	2.744	51.199
N2	reference	Hypoxia	250113	60x60px	17.05x17.05um	120	MAX_N2_Hypoxia_tail_006-1.tif	11.46	99.772
N2	reference	Hypoxia	250113	60x60px	17.05x17.05um	120	MAX_N2_Hypoxia_tail_005-1.tif	24.051	218.172
N2	reference	Hypoxia	250113	60x60px	17.05x17.05um	120	MAX_N2_Hypoxia_tail_004-1.tif	0.404	63.355
N2	reference	Hypoxia	250113	60x60px	17.05x17.05um	120	MAX_N2_Hypoxia_tail_003-1.tif	17.917	157.107
N2	reference	Hypoxia	250113	60x60px	17.05x17.05um	120	MAX_N2_Hypoxia_tail_002-1.tif	2.583	69.18
N2	reference	Hypoxia	250113	60x60px	17.05x17.05um	120	MAX_N2_Hypoxia_tail_001-1.tif	2.744	47.94
N2	reference	Control	250113	60x60px	17.05x17.05um	120	MAX_N2_Control_tail_007-1.tif	0	NaN
N2	reference	Control	250113	60x60px	17.05x17.05um	120	MAX_N2_Control_tail_006-1.tif	0	NaN
N2	reference	Control	250113	60x60px	17.05x17.05um	120	MAX_N2_Control_tail_005-1.tif	0	NaN
N2	reference	Control	250113	60x60px	17.05x17.05um	120	MAX_N2_Control_tail_003-1.tif	0	NaN
N2	reference	Control	250113	60x60px	17.05x17.05um	120	MAX_N2_Control_tail_002-1.tif	2.179	51.666
N2	reference	Control	250113	60x60px	17.05x17.05um	120	MAX_N2_Control_tail_001-1.tif	0	NaN
RB1098	hsp-12.6(ok1077)	Hypoxia	250113	60x60px	17.05x17.05um	120	MAX_RB_Hypoxia_tail_010-1.tif	23.486	96.81
RB1098	hsp-12.6(ok1077)	Hypoxia	250113	60x60px	17.05x17.05um	120	MAX_RB_Hypoxia_tail_009-1.tif	6.537	61.504
RB1098	hsp-12.6(ok1077)	Hypoxia	250113	60x60px	17.05x17.05um	120	MAX_RB_Hypoxia_tail_008-1.tif	14.527	91.771
RB1098	hsp-12.6(ok1077)	Hypoxia	250113	60x60px	17.05x17.05um	120	MAX_RB_Hypoxia_tail_007-1.tif	23.082	133.477
RB1098	hsp-12.6(ok1077)	Hypoxia	250113	60x60px	17.05x17.05um	120	MAX_RB_Hypoxia_tail_006-1.tif	13.962	90.712
RB1098	hsp-12.6(ok1077)	Hypoxia	250113	60x60px	17.05x17.05um	120	MAX_RB_Hypoxia_tail_005-1.tif	20.177	163.913
RB1098	hsp-12.6(ok1077)	Hypoxia	250113	60x60px	17.05x17.05um	120	MAX_RB_Hypoxia_tail_004-1.tif	4.197	63.105
RB1098	hsp-12.6(ok1077)	Hypoxia	250113	60x60px	17.05x17.05um	120	MAX_RB_Hypoxia_tail_003-1.tif	7.99	110.939
RB1098	hsp-12.6(ok1077)	Hypoxia	250113	60x60px	17.05x17.05um	120	MAX_RB_Hypoxia_tail_002-1.tif	5.811	64.405
RB1098	hsp-12.6(ok1077)	Hypoxia	250113	60x60px	17.05x17.05um	120	MAX_RB_Hypoxia_tail_001-1.tif	6.618	89.828
VC475	hsp-16.2(gk249)	Control	250113	60x60px	17.05x17.05um	120	MAX_VC_Control_tail_006-1.tif	2.098	61.774
VC475	hsp-16.2(gk249)	Control	250113	60x60px	17.05x17.05um	120	MAX_VC_Control_tail_005-1.tif	0.323	21.63
VC475	hsp-16.2(gk249)	Control	250113	60x60px	17.05x17.05um	120	MAX_VC_Control_tail_004-1.tif	9.604	68.051
VC475	hsp-16.2(gk249)	Control	250113	60x60px	17.05x17.05um	120	MAX_VC_Control_tail_003-1.tif	0.484	73.282
VC475	hsp-16.2(gk249)	Control	250113	60x60px	17.05x17.05um	120	MAX_VC_Control_tail_002-1.tif	0	NaN
VC475	hsp-16.2(gk249)	Control	250113	60x60px	17.05x17.05um	120	MAX_VC_Control_tail_001-1.tif	0.404	28.449
VC475	hsp-16.2(gk249)	Hypoxia	250113	60x60px	17.05x17.05um	120	MAX_VC_Hypoxia_tail_009-1.tif	7.748	118.185
VC475	hsp-16.2(gk249)	Hypoxia	250113	60x60px	17.05x17.05um	120	MAX_VC_Hypoxia_tail_005-1.tif	20.742	113.139
VC475	hsp-16.2(gk249)	Hypoxia	250113	60x60px	17.05x17.05um	120	MAX_VC_Hypoxia_tail_004-1.tif	7.829	76.016
VC475	hsp-16.2(gk249)	Hypoxia	250113	60x60px	17.05x17.05um	120	MAX_VC_Hypoxia_tail_003-1.tif	9.039	87.483
VC475	hsp-16.2(gk249)	Hypoxia	250113	60x60px	17.05x17.05um	120	MAX_VC_Hypoxia_tail_002-1.tif	7.909	87.533
VC475	hsp-16.2(gk249)	Hypoxia	250113	60x60px	17.05x17.05um	120	MAX_VC_Hypoxia_tail_001-1.tif	0.323	22.961

### Sheet: Fig5I-J
Strain	Genotype	Treatment	Experiment	Image	Mean	StdDev	Min	Max	IntDen	Median
N2	reference	Control	250113	MAX_N2_Control_tail_001	26.082	24.097	3	242	7578.04	18
N2	reference	Control	250113	MAX_N2_Control_tail_002	65.209	63.549	11	255	18946.2	38
N2	reference	Control	250113	MAX_N2_Control_tail_003	62.821	66.73	9	255	18252.4	31
N2	reference	Control	250113	MAX_N2_Control_tail_005	35.488	21.196	9	229	10310.9	30
N2	reference	Control	250113	MAX_N2_Control_tail_006	56.119	45.68	6	255	16033.4	38
N2	reference	Control	250113	MAX_N2_Control_tail_007	47.612	49.577	10	255	13833.5	27
N2	reference	Hypoxia	250113	MAX_N2_Hypoxia_tail_001	46.455	28.624	13	239	13497.4	37
N2	reference	Hypoxia	250113	MAX_N2_Hypoxia_tail_002	48.859	34.528	16	255	14196	37
N2	reference	Hypoxia	250113	MAX_N2_Hypoxia_tail_003	47.282	30.051	13	249	13737.6	38
N2	reference	Hypoxia	250113	MAX_N2_Hypoxia_tail_004	49.188	23.615	21	237	14291.3	42
N2	reference	Hypoxia	250113	MAX_N2_Hypoxia_tail_005	61.483	29.992	11	252	17863.6	52
N2	reference	Hypoxia	250113	MAX_N2_Hypoxia_tail_006	75.461	41.861	20	255	21924.9	62
RB1098	hsp-12.6(ok1077)	Control	250113	MAX_RB_Control_tail_002	56.402	37.994	7	254	16387.5	46
RB1098	hsp-12.6(ok1077)	Control	250113	MAX_RB_Control_tail_003	75.328	67.295	5	255	21886.4	46
RB1098	hsp-12.6(ok1077)	Control	250113	MAX_RB_Control_tail_004	38.865	23.976	8	225	11292.2	32
RB1098	hsp-12.6(ok1077)	Control	250113	MAX_RB_Control_tail_005	81.064	69.708	0	255	23552.9	53
RB1098	hsp-12.6(ok1077)	Control	250113	MAX_RB_Control_tail_006	75.913	55.261	11	255	22056.3	56
RB1098	hsp-12.6(ok1077)	Control	250113	MAX_RB_Control_tail_007	71.89	54.553	0	255	20887.4	56
RB1098	hsp-12.6(ok1077)	Control	250113	MAX_RB_Control_tail_008	67.914	38.781	23	255	19732.4	56
RB1098	hsp-12.6(ok1077)	Control	250113	MAX_RB_Control_tail_009	67.914	38.781	23	255	19732.4	56
RB1098	hsp-12.6(ok1077)	Control	250113	MAX_RB_Control_tail_010	67.914	38.781	23	255	19732.4	56
RB1098	hsp-12.6(ok1077)	Hypoxia	250113	MAX_RB_Hypoxia_tail_001	48.355	17.311	11	211	14049.3	45
RB1098	hsp-12.6(ok1077)	Hypoxia	250113	MAX_RB_Hypoxia_tail_002	39.06	15.856	8	159	11348.7	36
RB1098	hsp-12.6(ok1077)	Hypoxia	250113	MAX_RB_Hypoxia_tail_003	43.964	19.551	6	138	12560.6	41
RB1098	hsp-12.6(ok1077)	Hypoxia	250113	MAX_RB_Hypoxia_tail_004	67.526	26.134	18	229	19619.4	63
RB1098	hsp-12.6(ok1077)	Hypoxia	250113	MAX_RB_Hypoxia_tail_005	78.596	27.895	22	228	22835.9	74
RB1098	hsp-12.6(ok1077)	Hypoxia	250113	MAX_RB_Hypoxia_tail_006	83.744	20.366	37	227	24331.6	81
RB1098	hsp-12.6(ok1077)	Hypoxia	250113	MAX_RB_Hypoxia_tail_007	100.568	31.83	37	252	29219.7	96
RB1098	hsp-12.6(ok1077)	Hypoxia	250113	MAX_RB_Hypoxia_tail_008	109.349	32.942	40	236	31771	104
RB1098	hsp-12.6(ok1077)	Hypoxia	250113	MAX_RB_Hypoxia_tail_009	111.718	34.97	36	251	32459.2	107
RB1098	hsp-12.6(ok1077)	Hypoxia	250113	MAX_RB_Hypoxia_tail_010	109.349	32.942	40	236	31771	104
VC475	hsp-16.2(gk249)	Control	250113	MAX_VC_Control_tail_001	58.361	50.235	11	255	16956.7	37
VC475	hsp-16.2(gk249)	Control	250113	MAX_VC_Control_tail_002	52.644	32.846	11	246	15295.5	45
VC475	hsp-16.2(gk249)	Control	250113	MAX_VC_Control_tail_003	49.669	39.585	11	255	14431.2	36
VC475	hsp-16.2(gk249)	Control	250113	MAX_VC_Control_tail_004	33.432	27.063	3	229	9713.56	25
VC475	hsp-16.2(gk249)	Control	250113	MAX_VC_Control_tail_005	35.319	27.442	6	232	10261.9	27
VC475	hsp-16.2(gk249)	Control	250113	MAX_VC_Control_tail_006	33.886	25.048	5	193	9845.59	25
VC475	hsp-16.2(gk249)	Hypoxia	250113	MAX_VC_Hypoxia_tail_001	32.795	9.809	11	74	9528.5	32
VC475	hsp-16.2(gk249)	Hypoxia	250113	MAX_VC_Hypoxia_tail_002	47.439	12.305	14	96	13783.2	46
VC475	hsp-16.2(gk249)	Hypoxia	250113	MAX_VC_Hypoxia_tail_003	51.445	15.652	18	121	14947.2	50
VC475	hsp-16.2(gk249)	Hypoxia	250113	MAX_VC_Hypoxia_tail_004	68.692	28.001	13	208	19958.4	66
VC475	hsp-16.2(gk249)	Hypoxia	250113	MAX_VC_Hypoxia_tail_005	53.097	18.104	17	160	15427.3	51
VC475	hsp-16.2(gk249)	Hypoxia	250113	MAX_VC_Hypoxia_tail_009	53.097	18.104	17	160	15427.3	51
